# Tiled Amplicon Sequencing Enables Culture-free Whole-Genome Sequencing of Pathogenic Bacteria From Clinical Specimens

**DOI:** 10.1101/2024.12.19.629550

**Authors:** Chaney C Kalinich, Freddy L Gonzalez, Alice Osmaston, Mallery I Breban, Isabel Distefano, Candy Leon, Patricia Sheen, Mirko Zimic, Jorge Coronel, Grace Tan, Valeriu Crudu, Nelly Ciobanu, Alexandru Codreanu, Walter Solano, Jimena Ráez, Orchid M Allicock, Chrispin Chaguza, Anne L Wyllie, Matthew Brandt, Daniel M Weinberger, Benjamin Sobkowiak, Ted Cohen, Louis Grandjean, Nathan D Grubaugh, Seth N Redmond

**Affiliations:** Department of Epidemiology of Microbial Diseases, Yale School of Public Health, New Haven, Connecticut, USA; Department of Ecology and Evolutionary Biology, Yale University, New Haven, Connecticut, USA; Department of Infection, Immunity, and Inflammation, Institute of Child Health, University College Longon, London, England; Universidad Peruana Cayetano Heredia, Lima, Peru; Institute of Phthisiopneumology, Chisinau, Moldova; Yale Institute for Global Health, Yale University, New Haven, Connecticut, USA; Public Health Modeling Unit, Yale School of Public Health, New Haven, Connecticut, USA

## Abstract

Pathogen sequencing is an important tool for disease surveillance and demonstrated its high value during the COVID-19 pandemic. Viral sequencing during the pandemic allowed us to track disease spread, quickly identify new variants, and guide the development of vaccines. Tiled amplicon sequencing, in which a panel of primers is used for multiplex amplification of fragments across an entire genome, was the cornerstone of SARS-CoV-2 sequencing. The speed, reliability, and cost-effectiveness of this method led to its implementation in academic and public health laboratories across the world and adaptation to a broad range of viral pathogens. However, similar methods are not available for larger bacterial genomes, for which whole-genome sequencing typically requires *in vitro* culture. This increases costs, error rates and turnaround times. The need to culture poses particular problems for medically important bacteria such as *Mycobacterium tuberculosis,* which are slow to grow and challenging to culture. As a proof of concept, we developed two novel whole-genome amplicon panels for *M. tuberculosis* and *Streptococcus pneumoniae*. Applying our amplicon panels to clinical samples, we show the ability to classify pathogen subgroups and to reliably identify markers of drug resistance without culturing. Development of this work in clinical settings has the potential to dramatically reduce the time of diagnosis of drug resistance for multiple drugs in parallel, enabling earlier intervention for high priority pathogens.
