## Supplemental File 1A for "Tiled Amplicon Sequencing Enables Culture-free Whole-Genome Sequencing of Pathogenic Bacteria From Clinical Specimens"

strain	study	continent	region	lineage	spoligotype	res_profile	INH	STR	RIF	EMB	ETH	PZA	OFL	KAN	num_res	country	collection_date
ERR552130	Merker et al., 2015	Asia	Southern_Asia	LIN-2	Beijing	monoDR	0	1	0	0	0	0	0	0	1	Afghanistan	2007-XX-XX
ERR552194	Merker et al., 2015	Asia	Western_Asia	LIN-2	Beijing	MDR	1	1	1	0	0	0	0	0	3	Azerbaijan	2006-XX-XX
PRJNA229661	TBARC.Belarus	Europe	Eastern_Europe	LIN-2	Beijing	XDR	1	1	1	1	1	0	1	1	7	Belarus	2013-XX-XX
PRJNA229599	TBARC.Belarus	Europe	Eastern_Europe	LIN-2	Beijing	preXDR	1	1	1	1	1	0	1	0	6	Belarus	2011-XX-XX
PRJNA229630	TBARC.Belarus	Europe	Eastern_Europe	LIN-2	MICROTI,Beijing	XDR	1	1	1	1	1	0	1	1	7	Belarus	2013-XX-XX
PRJNA229671	TBARC.Belarus	Europe	Eastern_Europe	LIN-2	Beijing	MDR	1	1	1	1	1	0	0	0	5	Belarus	2012-XX-XX
PRJNA229598	TBARC.Belarus	Europe	Eastern_Europe	LIN-2	Beijing	preXDR	1	1	1	1	1	0	0	1	6	Belarus	2012-XX-XX
PRJNA229593	TBARC.Belarus	Europe	Eastern_Europe	LIN-4	T1	preXDR	1	1	1	1	1	0	1	0	6	Belarus	2012-XX-XX
PRJNA229737	TBARC.Belarus	Europe	Eastern_Europe	LIN-4	T1	susceptible	0	0	0	0	0	0	0	0	0	Belarus	2012-XX-XX
PRJNA229633	TBARC.Belarus	Europe	Eastern_Europe	LIN-4	X2,T1	monoDR	1	0	0	0	0	0	0	0	1	Belarus	2012-XX-XX
PRJNA229663	TBARC.Belarus	Europe	Eastern_Europe	LIN-4	ATYPIC	susceptible	0	0	0	0	0	0	0	0	0	Belarus	2012-XX-XX
PRJNA229687	TBARC.Belarus	Europe	Eastern_Europe	LIN-4	T1	preXDR	1	1	1	1	1	0	1	0	6	Belarus	2012-XX-XX
ERR553304	Merker et al., 2015	Asia	Southeastern_Asia	LIN-2	Beijing	preXDR	1	1	1	1	0	0	1	0	5	Myanmar	2007-XX-XX
SRR058371	Gardy et al., 2011	North_America	Northern_America	LIN-4	X1	susceptible	0	0	0	0	0	0	0	0	0	Canada	2007-XX-XX
SRR058420	Gardy et al., 2011	North_America	Northern_America	LIN-4	X1	susceptible	0	0	0	0	0	0	0	0	0	Canada	2007-XX-XX
SRR058418	Gardy et al., 2011	North_America	Northern_America	LIN-4	X1	susceptible	0	0	0	0	0	0	0	0	0	Canada	2007-XX-XX
SRR058081	Gardy et al., 2011	North_America	Northern_America	LIN-4	X1	susceptible	0	0	0	0	0	0	0	0	0	Canada	2007-XX-XX
SRR058375	Gardy et al., 2011	North_America	Northern_America	LIN-4	X1	susceptible	0	0	0	0	0	0	0	0	0	Canada	2007-XX-XX
SRR671761	Zhang et al., 2013	Asia	Eastern_Asia	LIN-2	Beijing	XDR	1	1	1	1	0	0	1	1	6	China	2006-XX-XX
ERR234140	Comas et al., 2013	Asia	Eastern_Asia	LIN-2	Beijing	monoDR	1	0	0	0	0	0	0	0	1	China	20XX-XX-XX
SRR671738	Zhang et al., 2013	Asia	Eastern_Asia	LIN-2	Beijing	MDR	1	1	1	1	0	0	0	0	4	China	2006-XX-XX
ERR234129	Comas et al., 2013	Asia	Eastern_Asia	LIN-2	Beijing	susceptible	0	0	0	0	0	0	0	0	0	China	20XX-XX-XX
ERR234115	Comas et al., 2013	Asia	Eastern_Asia	LIN-2	Beijing	MDR	1	1	1	0	0	0	0	0	3	China	20XX-XX-XX
SRR671873	Zhang et al., 2013	Asia	Eastern_Asia	LIN-3	CAS1-Delhi	susceptible	0	0	0	0	0	0	0	0	0	China	2006-XX-XX
SRR671741	Zhang et al., 2013	Asia	Eastern_Asia	LIN-3	CAS1-Delhi	susceptible	0	0	0	0	0	0	0	0	0	China	2006-XX-XX
SRR671760	Zhang et al., 2013	Asia	Eastern_Asia	LIN-4	T1	polyDR	0	1	1	1	1	1	1	0	6	China	2006-XX-XX
SRR671832	Zhang et al., 2013	Asia	Eastern_Asia	LIN-4	T1	susceptible	0	0	0	0	0	0	0	0	0	China	2006-XX-XX
SRR671853	Zhang et al., 2013	Asia	Eastern_Asia	LIN-4	T1	MDR	1	0	1	1	0	0	0	0	3	China	2006-XX-XX
SRR671774	Zhang et al., 2013	Asia	Eastern_Asia	LIN-4	T1	preXDR	1	1	1	1	0	0	1	0	5	China	2006-XX-XX
SRR671740	Zhang et al., 2013	Asia	Eastern_Asia	LIN-4	T1	polyDR	0	0	1	1	0	0	1	1	4	China	2006-XX-XX
ERR552830	Merker et al., 2015	Europe	Northern_Europe	LIN-2	Beijing	susceptible	0	0	0	0	0	0	0	0	0	Denmark	20XX-XX-XX
ERR551370	Merker et al., 2015	Europe	Northern_Europe	LIN-2	Beijing	susceptible	0	0	0	0	0	0	0	0	0	Denmark	20XX-XX-XX
ERR550738	Merker et al., 2015	Europe	Northern_Europe	LIN-2	Beijing	susceptible	0	0	0	0	0	0	0	0	0	Denmark	20XX-XX-XX
ERR181316	Blouin et al., 2012	Africa	Eastern_Africa	LIN-2	Manu_ancestor	susceptible	0	0	0	0	0	0	0	0	0	Djibouti	2004-XX-XX
ERR181440	Blouin et al., 2012	Africa	Eastern_Africa	LIN-2	Beijing	monoDR	1	0	0	0	0	0	0	0	1	Djibouti	2004-XX-XX
ERR181314	Blouin et al., 2012	Africa	Eastern_Africa	LIN-6	UNKNOWN	susceptible	0	0	0	0	0	0	0	0	0	Djibouti	1999-XX-XX
ERR181435	Blouin et al., 2012	Africa	Eastern_Africa	LIN-7	HOA1	susceptible	0	0	0	0	0	0	0	0	0	Djibouti	2004-XX-XX
ERR029209	Bryant et al., 2013	Europe	Northern_Europe	LIN-2	Beijing	preXDR	1	1	1	1	0	1	0	1	6	Estonia	2005-XX-XX
ERR028607	Bryant et al., 2013	Europe	Northern_Europe	LIN-2	Beijing	XDR	1	1	1	1	0	0	1	1	6	Estonia	2005-XX-XX
ERR028619	Bryant et al., 2013	Europe	Northern_Europe	LIN-2	Beijing	preXDR	1	1	1	1	0	0	0	1	5	Estonia	2005-XX-XX
ERR028609	Bryant et al., 2013	Europe	Northern_Europe	LIN-2	Beijing	polyDR	1	1	0	0	1	0	0	0	3	Estonia	2005-XX-XX
ERR234255	Comas et al., 2013	Africa	West_Africa	LIN-6	AFRI_1	susceptible	0	0	0	0	0	0	0	0	0	Gambia	20XX-XX-XX
ERR234254	Comas et al., 2013	Africa	West_Africa	LIN-6	AFRI_1	susceptible	0	0	0	0	0	0	0	0	0	Gambia	20XX-XX-XX
ERR234261	Comas et al., 2013	Africa	West_Africa	LIN-6	AFRI_1	susceptible	0	0	0	0	0	0	0	0	0	Gambia	20XX-XX-XX
ERR552482	Merker et al., 2015	Europe	Western_Asia	LIN-2	Beijing	preXDR	1	1	1	1	0	0	0	1	5	Georgia	2003-XX-XX
ERR553237	Merker et al., 2015	Europe	Western_Asia	LIN-2	Beijing	MDR	1	1	1	0	1	0	0	0	4	Georgia	2005-XX-XX
ERR552219	Merker et al., 2015	Europe	Western_Asia	LIN-2	Beijing	preXDR	1	1	1	1	0	1	0	1	6	Georgia	2003-XX-XX
ERR550670	Merker et al., 2015	Europe	Western_Asia	LIN-2	Beijing	preXDR	1	1	1	1	0	1	0	1	6	Georgia	2005-XX-XX
ERR551554	Merker et al., 2015	Europe	Western_Asia	LIN-2	Beijing	MDR	1	1	1	1	0	0	0	0	4	Georgia	2005-XX-XX
ERR234169	Comas et al., 2013	Europe	Western_Europe	LIN-1	EAI3-IND	susceptible	0	0	0	0	0	0	0	0	0	Germany	20XX-XX-XX
ERR234191	Comas et al., 2013	Europe	Western_Europe	LIN-1	EAI5	susceptible	0	0	0	0	0	0	0	0	0	Germany	20XX-XX-XX
ERR234185	Comas et al., 2013	Europe	Western_Europe	LIN-1	EAI5	susceptible	0	0	0	0	0	0	0	0	0	Germany	20XX-XX-XX
ERR234182	Comas et al., 2013	Europe	Western_Europe	LIN-1	EAI5	susceptible	0	0	0	0	0	0	0	0	0	Germany	20XX-XX-XX
ERR234197	Comas et al., 2013	Europe	Western_Europe	LIN-1	EAI6-BGD1	susceptible	0	0	0	0	0	0	0	0	0	Germany	20XX-XX-XX
ERR551184	Merker et al., 2015	Europe	Western_Europe	LIN-2	Beijing	susceptible	0	0	0	0	0	0	0	0	0	Germany	2009-XX-XX
ERR551990	Merker et al., 2015	Europe	Western_Europe	LIN-2	Beijing	susceptible	0	0	0	0	0	0	0	0	0	Germany	2005-XX-XX
ERR552555	Merker et al., 2015	Europe	Western_Europe	LIN-2	Beijing	polyDR	1	1	0	0	0	0	0	0	2	Germany	1995-XX-XX
ERR550644	Merker et al., 2015	Europe	Western_Europe	LIN-2	Beijing	susceptible	0	0	0	0	0	0	0	0	0	Germany	2008-XX-XX
ERR552954	Merker et al., 2015	Europe	Western_Europe	LIN-2	Beijing	MDR	1	1	1	1	1	0	0	0	5	Germany	1995-XX-XX
ERR234178	Comas et al., 2013	Europe	Western_Europe	LIN-3	CAS1-Delhi	susceptible	0	0	0	0	0	0	0	0	0	Germany	20XX-XX-XX
ERR234188	Comas et al., 2013	Europe	Western_Europe	LIN-3	CAS1-Delhi	susceptible	0	0	0	0	0	0	0	0	0	Germany	20XX-XX-XX
ERR234168	Comas et al., 2013	Europe	Western_Europe	LIN-3	CAS	susceptible	0	0	0	0	0	0	0	0	0	Germany	20XX-XX-XX
ERR234189	Comas et al., 2013	Europe	Western_Europe	LIN-3	CAS1-Delhi	susceptible	0	0	0	0	0	0	0	0	0	Germany	20XX-XX-XX
ERR234192	Comas et al., 2013	Europe	Western_Europe	LIN-3	CAS2	susceptible	0	0	0	0	0	0	0	0	0	Germany	20XX-XX-XX
ERR234175	Comas et al., 2013	Europe	Western_Europe	LIN-4	T1	susceptible	0	0	0	0	0	0	0	0	0	Germany	20XX-XX-XX
ERR234177	Comas et al., 2013	Europe	Western_Europe	LIN-4	H3	susceptible	0	0	0	0	0	0	0	0	0	Germany	20XX-XX-XX
ERR234174	Comas et al., 2013	Europe	Western_Europe	LIN-4	S	susceptible	0	0	0	0	0	0	0	0	0	Germany	20XX-XX-XX
ERR234154	Comas et al., 2013	Europe	Western_Europe	LIN-4	LAM7-TUR	susceptible	0	0	0	0	0	0	0	0	0	Germany	20XX-XX-XX
ERR234205	Comas et al., 2013	Africa	West_Africa	LIN-1	EAI5	susceptible	0	0	0	0	0	0	0	0	0	Ghana	20XX-XX-XX
ERR234198	Comas et al., 2013	Africa	West_Africa	LIN-4	T1	susceptible	0	0	0	0	0	0	0	0	0	Ghana	20XX-XX-XX
ERR234200	Comas et al., 2013	Africa	West_Africa	LIN-4	LAM10-CAM	susceptible	0	0	0	0	0	0	0	0	0	Ghana	20XX-XX-XX
ERR234201	Comas et al., 2013	Africa	West_Africa	LIN-4	T1	monoDR	1	0	0	0	0	0	0	0	1	Ghana	20XX-XX-XX
ERR234203	Comas et al., 2013	Africa	West_Africa	LIN-4	X3	polyDR	1	1	0	0	0	0	0	0	2	Ghana	20XX-XX-XX
ERR234187	Comas et al., 2013	Africa	West_Africa	LIN-4	LAM10-CAM	susceptible	0	0	0	0	0	0	0	0	0	Ghana	20XX-XX-XX
ERR234176	Comas et al., 2013	Africa	West_Africa	LIN-5	AFRI	susceptible	0	0	0	0	0	0	0	0	0	Ghana	20XX-XX-XX
ERR234147	Comas et al., 2013	Africa	West_Africa	LIN-5	UNKNOWN	susceptible	0	0	0	0	0	0	0	0	0	Ghana	20XX-XX-XX
ERR234204	Comas et al., 2013	Africa	West_Africa	LIN-5	AFRI_3	susceptible	0	0	0	0	0	0	0	0	0	Ghana	20XX-XX-XX
ERR234160	Comas et al., 2013	Africa	West_Africa	LIN-5	AFRI_2	susceptible	0	0	0	0	0	0	0	0	0	Ghana	20XX-XX-XX
ERR234143	Comas et al., 2013	Africa	West_Africa	LIN-5	AFRI_2	susceptible	0	0	0	0	0	0	0	0	0	Ghana	20XX-XX-XX
ERR234106	Comas et al., 2013	Africa	West_Africa	LIN-6	AFRI_1	susceptible	0	0	0	0	0	0	0	0	0	Ghana	20XX-XX-XX
ERR234148	Comas et al., 2013	Africa	West_Africa	LIN-6	AFRI_1	susceptible	0	0	0	0	0	0	0	0	0	Ghana	20XX-XX-XX
ERR234184	Comas et al., 2013	Africa	West_Africa	LIN-6	AFRI_1	susceptible	0	0	0	0	0	0	0	0	0	Ghana	20XX-XX-XX
ERR234186	Comas et al., 2013	Africa	West_Africa	LIN-6	AFRI_1	susceptible	0	0	0	0	0	0	0	0	0	Ghana	20XX-XX-XX
ERR234150	Comas et al., 2013	Africa	West_Africa	LIN-6	AFRI_1	monoDR	0	1	0	0	0	0	0	0	1	Ghana	20XX-XX-XX
PRJNA235802	TBARC.India	Asia	Southern_Asia	LIN-1	EAI5	susceptible	0	0	0	0	0	0	0	0	0	India	2003-XX-XX
PRJNA235767	TBARC.India	Asia	Southern_Asia	LIN-1	EAI5	susceptible	0	0	0	0	0	0	0	0	0	India	2003-XX-XX
PRJNA235742	TBARC.India	Asia	Southern_Asia	LIN-1	EAI1-SOM	monoDR	0	1	0	0	0	0	0	0	1	India	2003-XX-XX
PRJNA235779	TBARC.India	Asia	Southern_Asia	LIN-1	EAI5	susceptible	0	0	0	0	0	0	0	0	0	India	2003-XX-XX
PRJNA235692	TBARC.India	Asia	Southern_Asia	LIN-1	EAI3-IND	susceptible	0	0	0	0	0	0	0	0	0	India	2002-XX-XX
ERR553107	Merker et al., 2015	Asia	Southern_Asia	LIN-2	Beijing	MDR	1	1	1	1	0	0	0	0	4	India	2007-XX-XX
PRJNA235749	TBARC.India	Asia	Southern_Asia	LIN-2	Beijing	susceptible	0	0	0	0	0	0	0	0	0	India	2003-XX-XX
PRJNA235723	TBARC.India	Asia	Southern_Asia	LIN-2	Beijing	susceptible	0	0	0	0	0	0	0	0	0	India	2002-XX-XX
PRJNA235731	TBARC.India	Asia	Southern_Asia	LIN-2	Beijing	susceptible	0	0	0	0	0	0	0	0	0	India	2003-XX-XX
PRJNA235824	TBARC.India	Asia	Southern_Asia	LIN-2	Beijing	MDR	1	0	1	0	0	0	0	0	2	India	2010-XX-XX
PRJNA235808	TBARC.India	Asia	Southern_Asia	LIN-3	CAS2	susceptible	0	0	0	0	0	0	0	0	0	India	2003-XX-XX
PRJNA235719	TBARC.India	Asia	Southern_Asia	LIN-3	CAS1-Delhi	monoDR	0	1	0	0	0	0	0	0	1	India	2002-XX-XX
PRJNA235736	TBARC.India	Asia	Southern_Asia	LIN-3	CAS1-Delhi	susceptible	0	0	0	0	0	0	0	0	0	India	2003-XX-XX
PRJNA235815	TBARC.India	Asia	Southern_Asia	LIN-3	CAS	susceptible	0	0	0	0	0	0	0	0	0	India	2003-XX-XX
PRJNA235728	TBARC.India	Asia	Southern_Asia	LIN-3	CAS1-Delhi	susceptible	0	0	0	0	0	0	0	0	0	India	2003-XX-XX
PRJNA235770	TBARC.India	Asia	Southern_Asia	LIN-4	T1	susceptible	0	0	0	0	0	0	0	0	0	India	2003-XX-XX
PRJNA235849	TBARC.India	Asia	Southern_Asia	LIN-4	X2	susceptible	0	0	0	0	0	0	0	0	0	India	2003-XX-XX
PRJNA235847	TBARC.India	Asia	Southern_Asia	LIN-4	T1	susceptible	0	0	0	0	0	0	0	0	0	India	2004-XX-XX
PRJNA235758	TBARC.India	Asia	Southern_Asia	LIN-4	X1	susceptible	0	0	0	0	0	0	0	0	0	India	2003-XX-XX
PRJNA235783	TBARC.India	Asia	Southern_Asia	LIN-4	S	susceptible	0	0	0	0	0	0	0	0	0	India	2003-XX-XX
ERR551928	Merker et al., 2015	Asia	Southeastern_Asia	LIN-2	Beijing	susceptible	0	0	0	0	0	0	0	0	0	Indonesia	2002-XX-XX
PRJNA237406	TBARC.Iran	Asia	Southern_Asia	LIN-2	Beijing	XDR	1	1	1	1	1	0	1	1	7	Iran	2010-XX-XX
PRJNA237397	TBARC.Iran	Asia	Southern_Asia	LIN-2	Beijing	XDR	1	1	1	0	0	0	1	1	5	Iran	2013-XX-XX
PRJNA237396	TBARC.Iran	Asia	Southern_Asia	LIN-2	Beijing	preXDR	1	1	1	1	0	0	1	0	5	Iran	2013-XX-XX
PRJNA237433	TBARC.Iran	Asia	Southern_Asia	LIN-2	Beijing	MDR	1	1	1	1	1	0	0	0	5	Iran	2011-XX-XX
PRJNA237392	TBARC.Iran	Asia	Southern_Asia	LIN-2	Beijing	XDR	1	1	1	0	0	0	1	1	5	Iran	2012-XX-XX
PRJNA237413	TBARC.Iran	Asia	Southern_Asia	LIN-3	CAS	MDR	1	1	1	0	0	0	0	0	3	Iran	2011-XX-XX
PRJNA237429	TBARC.Iran	Asia	Southern_Asia	LIN-3	CAS1-Delhi	preXDR	1	1	1	1	0	1	0	1	6	Iran	2012-XX-XX
PRJNA237395	TBARC.Iran	Asia	Southern_Asia	LIN-3	CAS1-Delhi	susceptible	0	0	0	0	0	0	0	0	0	Iran	2012-XX-XX
PRJNA237386	TBARC.Iran	Asia	Southern_Asia	LIN-4	H3	preXDR	1	1	1	1	0	0	1	0	5	Iran	2013-XX-XX
PRJNA237384	TBARC.Iran	Asia	Southern_Asia	LIN-4	T2,T1	MDR	1	1	1	1	0	0	0	0	4	Iran	2012-XX-XX
PRJNA237430	TBARC.Iran	Asia	Southern_Asia	LIN-4	T1	preXDR	1	0	1	1	1	0	0	1	5	Iran	2013-XX-XX
PRJNA237385	TBARC.Iran	Asia	Southern_Asia	LIN-4	T1	MDR	1	1	1	1	0	0	0	0	4	Iran	2012-XX-XX
PRJNA237410	TBARC.Iran	Asia	Southern_Asia	LIN-4	T1	XDR	1	0	1	0	0	0	1	1	4	Iran	2013-XX-XX
ERR125628	Biek et al., 2012	Europe	Northern_Europe	LIN-B	BOV_2	susceptible	0	0	0	0	0	0	0	0	0	Ireland	2010-XX-XX
ERR125601	Biek et al., 2012	Europe	Northern_Europe	LIN-B	BOV_2	susceptible	0	0	0	0	0	0	0	0	0	Ireland	2004-XX-XX
ERR125614	Biek et al., 2012	Europe	Northern_Europe	LIN-B	BOV_2	susceptible	0	0	0	0	0	0	0	0	0	Ireland	2007-XX-XX
ERR125607	Biek et al., 2012	Europe	Northern_Europe	LIN-B	BOV_2	susceptible	0	0	0	0	0	0	0	0	0	Ireland	2010-XX-XX
ERR125611	Biek et al., 2012	Europe	Northern_Europe	LIN-B	BOV_2	susceptible	0	0	0	0	0	0	0	0	0	Ireland	2007-XX-XX
ERR551293	Merker et al., 2015	Asia	Central_Asia	LIN-2	Beijing	monoDR	1	0	0	0	0	0	0	0	1	Kazakhstan	2008-XX-XX
ERR551772	Merker et al., 2015	Asia	Central_Asia	LIN-2	Beijing	MDR	1	1	1	1	0	0	0	0	4	Kazakhstan	2002-XX-XX
ERR552479	Merker et al., 2015	Asia	Central_Asia	LIN-2	Beijing	MDR	1	1	1	1	0	0	0	0	4	Kazakhstan	2002-XX-XX
ERR553086	Merker et al., 2015	Africa	Eastern_Africa	LIN-2	Beijing	susceptible	0	0	0	0	0	0	0	0	0	Kenya	2006-XX-XX
ERR552894	Merker et al., 2015	Oceania	Polynesia	LIN-2	Beijing	susceptible	0	0	0	0	0	0	0	0	0	Kiribati	2010-XX-XX
ERR551680	Merker et al., 2015	Oceania	Polynesia	LIN-2	Beijing	susceptible	0	0	0	0	0	0	0	0	0	Kiribati	2010-XX-XX
ERR551688	Merker et al., 2015	Oceania	Polynesia	LIN-2	Beijing	susceptible	0	0	0	0	0	0	0	0	0	Kiribati	2010-XX-XX
ERR552444	Merker et al., 2015	Oceania	Polynesia	LIN-2	Beijing	susceptible	0	0	0	0	0	0	0	0	0	Kiribati	2010-XX-XX
ERR181961	Guerra-Assuncao et al., 2014	Africa	Eastern_Africa	LIN-1	EAI6-BGD1	susceptible	0	0	0	0	0	0	0	0	0	Malawi	2005-XX-XX
ERR126605	Guerra-Assuncao et al., 2014	Africa	Eastern_Africa	LIN-1	EAI1-SOM	polyDR	0	1	1	0	0	0	0	0	2	Malawi	2007-XX-XX
ERR212088	Guerra-Assuncao et al., 2014	Africa	Eastern_Africa	LIN-1	EAI5	monoDR	1	0	0	0	0	0	0	0	1	Malawi	1999-XX-XX
ERR037476	Guerra-Assuncao et al., 2014	Africa	Eastern_Africa	LIN-1	EAI6-BGD1	susceptible	0	0	0	0	0	0	0	0	0	Malawi	1997-XX-XX
ERR181912	Guerra-Assuncao et al., 2014	Africa	Eastern_Africa	LIN-1	EAI5	susceptible	0	0	0	0	0	0	0	0	0	Malawi	2001-XX-XX
ERR176794	Guerra-Assuncao et al., 2014	Africa	Eastern_Africa	LIN-2	Beijing	susceptible	0	0	0	0	0	0	0	0	0	Malawi	1999-XX-XX
ERR245846	Guerra-Assuncao et al., 2014	Africa	Eastern_Africa	LIN-2	Beijing	susceptible	0	0	0	0	0	0	0	0	0	Malawi	2004-XX-XX
ERR037551	Guerra-Assuncao et al., 2014	Africa	Eastern_Africa	LIN-2	Beijing	susceptible	0	0	0	0	0	0	0	0	0	Malawi	1999-XX-XX
ERR245831	Guerra-Assuncao et al., 2014	Africa	Eastern_Africa	LIN-2	Beijing	susceptible	0	0	0	0	0	0	0	0	0	Malawi	2003-XX-XX
ERR221573	Guerra-Assuncao et al., 2014	Africa	Eastern_Africa	LIN-2	Beijing	susceptible	0	0	0	0	0	0	0	0	0	Malawi	2003-XX-XX
ERR245803	Guerra-Assuncao et al., 2014	Africa	Eastern_Africa	LIN-3	CAS1-Kili	susceptible	0	0	0	0	0	0	0	0	0	Malawi	2001-XX-XX
ERR037482	Guerra-Assuncao et al., 2014	Africa	Eastern_Africa	LIN-3	CAS1-Delhi	monoDR	0	1	0	0	0	0	0	0	1	Malawi	1998-XX-XX
ERR245827	Guerra-Assuncao et al., 2014	Africa	Eastern_Africa	LIN-3	CAS1-Kili	susceptible	0	0	0	0	0	0	0	0	0	Malawi	2003-XX-XX
ERR181797	Guerra-Assuncao et al., 2014	Africa	Eastern_Africa	LIN-3	CAS1-Delhi	monoDR	0	1	0	0	0	0	0	0	1	Malawi	2008-XX-XX
ERR124645	Guerra-Assuncao et al., 2014	Africa	Eastern_Africa	LIN-3	CAS1-Kili	susceptible	0	0	0	0	0	0	0	0	0	Malawi	2010-XX-XX
ERR182007	Guerra-Assuncao et al., 2014	Africa	Eastern_Africa	LIN-4	LAM4	susceptible	0	0	0	0	0	0	0	0	0	Malawi	2006-XX-XX
ERR212000	Guerra-Assuncao et al., 2014	Africa	Eastern_Africa	LIN-4	T1	susceptible	0	0	0	0	0	0	0	0	0	Malawi	2002-XX-XX
ERR181826	Guerra-Assuncao et al., 2014	Africa	Eastern_Africa	LIN-4	T1	polyDR	1	1	0	0	0	0	0	0	2	Malawi	2008-XX-XX
ERR176553	Guerra-Assuncao et al., 2014	Africa	Eastern_Africa	LIN-4	T2-uganda	susceptible	0	0	0	0	0	0	0	0	0	Malawi	2001-XX-XX
ERR161109	Guerra-Assuncao et al., 2014	Africa	Eastern_Africa	LIN-4	T2,H3,T3	susceptible	0	0	0	0	0	0	0	0	0	Malawi	2003-XX-XX
ERR181980	Guerra-Assuncao et al., 2014	Africa	Eastern_Africa	LIN-B	BOV	susceptible	0	0	0	0	0	0	0	0	0	Malawi	2005-XX-XX
ERR161044	Guerra-Assuncao et al., 2014	Africa	Eastern_Africa	LIN-B	BOV_1	susceptible	0	0	0	0	0	0	0	0	0	Malawi	2003-XX-XX
ERR212091	Guerra-Assuncao et al., 2014	Africa	Eastern_Africa	LIN-B	BOV_1	susceptible	0	0	0	0	0	0	0	0	0	Malawi	1999-XX-XX
ERR161048	Guerra-Assuncao et al., 2014	Africa	Eastern_Africa	LIN-B	BOV_1	susceptible	0	0	0	0	0	0	0	0	0	Malawi	2003-XX-XX
ERR212052	Guerra-Assuncao et al., 2014	Africa	Eastern_Africa	LIN-B	BOV_1	susceptible	0	0	0	0	0	0	0	0	0	Malawi	2004-XX-XX
PRJNA211670	Winglee et al., 2015	Africa	West_Africa	LIN-1	EAI5	susceptible	0	0	0	0	0	0	0	0	0	Mali	2008-XX-XX
PRJNA211694	Winglee et al., 2015	Africa	West_Africa	LIN-4	T1	preXDR	1	0	1	1	1	0	1	0	5	Mali	2008-XX-XX
PRJNA211679	Winglee et al., 2015	Africa	West_Africa	LIN-4	T1	susceptible	0	0	0	0	0	0	0	0	0	Mali	2006-XX-XX
PRJNA211719	Winglee et al., 2015	Africa	West_Africa	LIN-4	T1	MDR	1	0	1	1	0	1	0	0	4	Mali	2010-XX-XX
PRJNA211669	Winglee et al., 2015	Africa	West_Africa	LIN-4	T1	susceptible	0	0	0	0	0	0	0	0	0	Mali	2008-XX-XX
PRJNA211701	Winglee et al., 2015	Africa	West_Africa	LIN-4	T1	monoDR	1	0	0	0	0	0	0	0	1	Mali	2008-XX-XX
PRJNA211660	Winglee et al., 2015	Africa	West_Africa	LIN-5	AFRI_2	susceptible	0	0	0	0	0	0	0	0	0	Mali	2008-XX-XX
PRJNA211682	Winglee et al., 2015	Africa	West_Africa	LIN-6	AFRI_1	susceptible	0	0	0	0	0	0	0	0	0	Mali	2006-XX-XX
PRJNA211711	Winglee et al., 2015	Africa	West_Africa	LIN-6	AFRI_1	susceptible	0	0	0	0	0	0	0	0	0	Mali	2009-XX-XX
PRJNA211657	Winglee et al., 2015	Africa	West_Africa	LIN-6	AFRI_1	susceptible	0	0	0	0	0	0	0	0	0	Mali	2007-XX-XX
PRJNA211650	Winglee et al., 2015	Africa	West_Africa	LIN-6	AFRI_1	susceptible	0	0	0	0	0	0	0	0	0	Mali	2007-XX-XX
PRJNA211663	Winglee et al., 2015	Africa	West_Africa	LIN-6	AFRI_1	susceptible	0	0	0	0	0	0	0	0	0	Mali	2008-XX-XX
SRR026444	Comas et al., 2013	North_America	Central_America	LIN-4	UNKNOWN	monoDR	1	0	0	0	0	0	0	0	1	Mexico	20XX-XX-XX
SRR023455	Comas et al., 2013	North_America	Central_America	LIN-4	LAM9	monoDR	1	0	0	0	0	0	0	0	1	Mexico	20XX-XX-XX
SRR023480	Comas et al., 2013	North_America	Central_America	LIN-4	X3	susceptible	0	0	0	0	0	0	0	0	0	Mexico	20XX-XX-XX
PRJNA234555	TBARC.Moldova	Europe	Eastern_Europe	LIN-2	Beijing	MDR	1	1	1	1	0	1	0	0	5	Moldova	2010-XX-XX
PRJNA234644	TBARC.Moldova	Europe	Eastern_Europe	LIN-2	Beijing	susceptible	0	0	0	0	0	0	0	0	0	Moldova	2010-XX-XX
PRJNA234653	TBARC.Moldova	Europe	Eastern_Europe	LIN-2	Beijing	preXDR	1	1	1	1	1	0	0	1	6	Moldova	2010-XX-XX
PRJNA234616	TBARC.Moldova	Europe	Eastern_Europe	LIN-2	Beijing	preXDR	1	1	1	1	0	0	1	0	5	Moldova	2010-XX-XX
PRJNA234552	TBARC.Moldova	Europe	Eastern_Europe	LIN-2	Beijing	preXDR	1	1	1	0	0	0	0	1	4	Moldova	2010-XX-XX
PRJNA234643	TBARC.Moldova	Europe	Eastern_Europe	LIN-4	H3	monoDR	0	1	0	0	0	0	0	0	1	Moldova	2010-XX-XX
PRJNA234651	TBARC.Moldova	Europe	Eastern_Europe	LIN-4	H3	MDR	1	1	1	0	0	0	0	0	3	Moldova	2010-XX-XX
PRJNA234597	TBARC.Moldova	Europe	Eastern_Europe	LIN-4	H3	MDR	1	1	1	1	0	0	0	0	4	Moldova	2010-XX-XX
PRJNA234619	TBARC.Moldova	Europe	Eastern_Europe	LIN-4	T1	susceptible	0	0	0	0	0	0	0	0	0	Moldova	2010-XX-XX
PRJNA234650	TBARC.Moldova	Europe	Eastern_Europe	LIN-4	H1	susceptible	0	0	0	0	0	0	0	0	0	Moldova	2010-XX-XX
ERR551520	Merker et al., 2015	Asia	Southern_Asia	LIN-2	Beijing	susceptible	0	0	0	0	0	0	0	0	0	Nepal	2007-XX-XX
ERR553171	Merker et al., 2015	Asia	Southern_Asia	LIN-2	Beijing	susceptible	0	0	0	0	0	0	0	0	0	Nepal	2005-XX-XX
ERR234111	Comas et al., 2013	Asia	Southern_Asia	LIN-3	CAS	MDR	1	0	1	1	0	0	0	0	3	Nepal	20XX-XX-XX
ERR234099	Comas et al., 2013	Asia	Southern_Asia	LIN-3	CAS1-Delhi	susceptible	0	0	0	0	0	0	0	0	0	Nepal	20XX-XX-XX
ERR025445	Bryant et al., 2013	Europe	Western_Europe	LIN-1	EAI2-nonthaburi	susceptible	0	0	0	0	0	0	0	0	0	Netherlands	1999-XX-XX
ERR025447	Bryant et al., 2013	Europe	Western_Europe	LIN-1	EAI2-nonthaburi	susceptible	0	0	0	0	0	0	0	0	0	Netherlands	1998-XX-XX
ERR025443	Bryant et al., 2013	Europe	Western_Europe	LIN-1	EAI2-nonthaburi	susceptible	0	0	0	0	0	0	0	0	0	Netherlands	1998-XX-XX
ERR025444	Bryant et al., 2013	Europe	Western_Europe	LIN-1	EAI2-nonthaburi	susceptible	0	0	0	0	0	0	0	0	0	Netherlands	1999-XX-XX
ERR023763	Bryant et al., 2013	Europe	Western_Europe	LIN-1	EAI2-nonthaburi	susceptible	0	0	0	0	0	0	0	0	0	Netherlands	2001-XX-XX
ERR029206	Bryant et al., 2013	Europe	Western_Europe	LIN-2	Beijing	susceptible	0	0	0	0	0	0	0	0	0	Netherlands	2005-XX-XX
ERR025439	Bryant et al., 2013	Europe	Western_Europe	LIN-2	Beijing	polyDR	1	1	0	0	1	0	0	0	3	Netherlands	1998-XX-XX
ERR257921	Bryant et al., 2013	Europe	Western_Europe	LIN-2	Beijing	monoDR	0	1	0	0	0	0	0	0	1	Netherlands	1995-XX-XX
ERR257927	Bryant et al., 2013	Europe	Western_Europe	LIN-2	Beijing	monoDR	0	1	0	0	0	0	0	0	1	Netherlands	1995-XX-XX
ERR024351	Bryant et al., 2013	Europe	Western_Europe	LIN-2	Beijing	MDR	1	0	1	1	0	0	0	0	3	Netherlands	2006-XX-XX
ERR023745	Bryant et al., 2013	Europe	Western_Europe	LIN-3	MANU3	susceptible	0	0	0	0	0	0	0	0	0	Netherlands	1998-XX-XX
ERR023751	Bryant et al., 2013	Europe	Western_Europe	LIN-3	CAS1-Delhi	susceptible	0	0	0	0	0	0	0	0	0	Netherlands	2000-XX-XX
ERR023749	Bryant et al., 2013	Europe	Western_Europe	LIN-3	CAS1-Delhi	susceptible	0	0	0	0	0	0	0	0	0	Netherlands	1998-XX-XX
ERR023752	Bryant et al., 2013	Europe	Western_Europe	LIN-3	CAS1-Delhi	susceptible	0	0	0	0	0	0	0	0	0	Netherlands	2000-XX-XX
ERR023750	Bryant et al., 2013	Europe	Western_Europe	LIN-3	CAS1-Delhi	susceptible	0	0	0	0	0	0	0	0	0	Netherlands	1999-XX-XX
ERR025430	Bryant et al., 2013	Europe	Western_Europe	LIN-4	T1	monoDR	0	1	0	0	0	0	0	0	1	Netherlands	1999-XX-XX
ERR025434	Bryant et al., 2013	Europe	Western_Europe	LIN-4	LAM7-TUR	susceptible	0	0	0	0	0	0	0	0	0	Netherlands	1994-XX-XX
ERR025420	Bryant et al., 2013	Europe	Western_Europe	LIN-4	H1	susceptible	0	0	0	0	0	0	0	0	0	Netherlands	1996-XX-XX
ERR257893	Bryant et al., 2013	Europe	Western_Europe	LIN-4	T1	susceptible	0	0	0	0	0	0	0	0	0	Netherlands	1994-XX-XX
ERR257916	Bryant et al., 2013	Europe	Western_Europe	LIN-4	LAM4	susceptible	0	0	0	0	0	0	0	0	0	Netherlands	1998-XX-XX
ERR234257	Comas et al., 2013	Europe	Western_Europe	LIN-6	AFRI_1	susceptible	0	0	0	0	0	0	0	0	0	Netherlands	20XX-XX-XX
ERR550946	Merker et al., 2015	Oceania	Melanesia	LIN-2	Beijing	polyDR	1	1	0	0	1	0	0	0	3	Papua New Guinea	2005-XX-XX
ERR551934	Merker et al., 2015	Africa	West_Africa	LIN-2	Beijing	susceptible	0	0	0	0	0	0	0	0	0	Nigeria	2007-XX-XX
ERR552331	Merker et al., 2015	South_America	South_America	LIN-2	Beijing	susceptible	0	0	0	0	0	0	0	0	0	Peru	20XX-XX-XX
ERR552787	Merker et al., 2015	South_America	South_America	LIN-2	Beijing	susceptible	0	0	0	0	0	0	0	0	0	Peru	20XX-XX-XX
ERR551007	Merker et al., 2015	Europe	Eastern_Europe	LIN-2	Beijing	susceptible	0	0	0	0	0	0	0	0	0	Poland	2008-XX-XX
ERR275216	Perdigao et al., 2014	Europe	Southern_Europe	LIN-2	Beijing	MDR	1	0	1	0	0	0	0	0	2	Portugal	20XX-XX-XX
ERR275226	Perdigao et al., 2014	Europe	Southern_Europe	LIN-2	Beijing	MDR	1	1	1	0	0	0	0	0	3	Portugal	20XX-XX-XX
ERR275194	Perdigao et al., 2014	Europe	Southern_Europe	LIN-2	Beijing	polyDR	1	1	0	0	0	0	0	0	2	Portugal	20XX-XX-XX
ERR275215	Perdigao et al., 2014	Europe	Southern_Europe	LIN-2	Beijing	MDR	1	1	1	1	1	1	0	0	6	Portugal	20XX-XX-XX
ERR275205	Perdigao et al., 2014	Europe	Southern_Europe	LIN-3	CAS1-Delhi	polyDR	1	1	0	0	0	0	0	0	2	Portugal	20XX-XX-XX
ERR275219	Perdigao et al., 2014	Europe	Southern_Europe	LIN-4	LAM4	XDR	1	0	1	1	0	0	1	1	5	Portugal	20XX-XX-XX
ERR275231	Perdigao et al., 2014	Europe	Southern_Europe	LIN-4	LAM1	susceptible	0	0	0	0	0	0	0	0	0	Portugal	20XX-XX-XX
ERR275196	Perdigao et al., 2014	Europe	Southern_Europe	LIN-4	LAM6	monoDR	1	0	0	0	0	0	0	0	1	Portugal	20XX-XX-XX
ERR275199	Perdigao et al., 2014	Europe	Southern_Europe	LIN-4	LAM1	XDR	1	1	1	1	0	0	1	1	6	Portugal	20XX-XX-XX
ERR275191	Perdigao et al., 2014	Europe	Southern_Europe	LIN-4	LAM1	XDR	1	1	1	1	0	1	1	1	7	Portugal	20XX-XX-XX
PRJNA233359	TBARC.Romania	Europe	Eastern_Europe	LIN-4	S	MDR	1	1	1	1	1	0	0	0	5	Romania	2013-XX-XX
PRJNA233360	TBARC.Romania	Europe	Eastern_Europe	LIN-4	H3	preXDR	1	1	1	1	0	0	0	1	5	Romania	2013-XX-XX
PRJNA233383	TBARC.Romania	Europe	Eastern_Europe	LIN-4	UNKNOWN	MDR	1	0	1	1	0	1	0	0	4	Romania	2012-XX-XX
PRJNA233364	TBARC.Romania	Europe	Eastern_Europe	LIN-4	T2	preXDR	1	1	1	1	1	0	0	1	6	Romania	2013-XX-XX
PRJNA233363	TBARC.Romania	Europe	Eastern_Europe	LIN-4	H1	MDR	1	1	1	1	0	0	0	0	4	Romania	2013-XX-XX
ERR137252	Casali et al., 2014	Europe	Eastern_Europe	LIN-2	Beijing	susceptible	0	0	0	0	0	0	0	0	0	Russia	2009-XX-XX
ERR108440	Casali et al., 2014	Europe	Eastern_Europe	LIN-2	Beijing	susceptible	0	0	0	0	0	0	0	0	0	Russia	2009-XX-XX
ERR144552	Casali et al., 2014	Europe	Eastern_Europe	LIN-2	Beijing	susceptible	0	0	0	0	0	0	0	0	0	Russia	2009-XX-XX
ERR133806	Casali et al., 2014	Europe	Eastern_Europe	LIN-2	Beijing	MDR	1	1	1	0	0	0	0	0	3	Russia	2008-XX-XX
ERR108511	Casali et al., 2014	Europe	Eastern_Europe	LIN-2	Beijing	preXDR	1	1	1	1	0	0	0	1	5	Russia	2009-XX-XX
ERR137193	Casali et al., 2014	Europe	Eastern_Europe	LIN-3	CAS	monoDR	0	1	0	0	0	0	0	0	1	Russia	2009-XX-XX
ERR015615	Casali et al., 2014	Europe	Eastern_Europe	LIN-3	CAS1-Kili	susceptible	0	0	0	0	0	0	0	0	0	Russia	20XX-XX-XX
ERR229944	Casali et al., 2014	Europe	Eastern_Europe	LIN-4	T5-RUS1	susceptible	0	0	0	0	0	0	0	0	0	Russia	2010-XX-XX
ERR067579	Casali et al., 2014	Europe	Eastern_Europe	LIN-4	T1	susceptible	0	0	0	0	0	0	0	0	0	Russia	2008-XX-XX
ERR234636	Casali et al., 2014	Europe	Eastern_Europe	LIN-4	T1	susceptible	0	0	0	0	0	0	0	0	0	Russia	2008-XX-XX
ERR133897	Casali et al., 2014	Europe	Eastern_Europe	LIN-4	T2,T1	susceptible	0	0	0	0	0	0	0	0	0	Russia	2008-XX-XX
ERR228021	Casali et al., 2014	Europe	Eastern_Europe	LIN-4	UNKNOWN	monoDR	0	0	0	0	0	1	0	0	1	Russia	2010-XX-XX
ERR229952	Casali et al., 2014	Europe	Eastern_Europe	LIN-B	BOV	susceptible	0	0	0	0	0	0	0	0	0	Russia	20XX-XX-XX
ERR551412	Merker et al., 2015	Africa	West_Africa	LIN-2	Beijing	MDR	1	1	1	1	0	0	0	0	4	Sierra Leone	2003-XX-XX
ERR234097	Comas et al., 2013	Africa	West_Africa	LIN-5	UNKNOWN	susceptible	0	0	0	0	0	0	0	0	0	Sierra Leone	20XX-XX-XX
ERR234146	Comas et al., 2013	Africa	West_Africa	LIN-5	AFRI_3	susceptible	0	0	0	0	0	0	0	0	0	Sierra Leone	20XX-XX-XX
ERR181315	Blouin et al., 2012	Africa	Eastern_Africa	LIN-6	UNKNOWN	MDR	1	1	1	1	0	0	0	0	4	Somalia	2003-XX-XX
PRJNA235565	Cohen et al., 2015	Africa	Southern_Africa	LIN-1	UNKNOWN	MDR	1	1	1	1	0	0	0	0	4	South Africa	2013-XX-XX
PRJNA218299	Cohen et al., 2015	Africa	Southern_Africa	LIN-1	EAI1-SOM	preXDR	1	1	1	1	0	1	1	0	6	South Africa	2013-XX-XX
PRJNA218295	Cohen et al., 2015	Africa	Southern_Africa	LIN-1	EAI1-SOM	preXDR	1	1	1	1	0	1	1	0	6	South Africa	2013-XX-XX
PRJNA235587	Cohen et al., 2015	Africa	Southern_Africa	LIN-1	EAI1-SOM	preXDR	1	1	1	1	0	0	1	0	5	South Africa	2013-XX-XX
PRJNA218281	Cohen et al., 2015	Africa	Southern_Africa	LIN-1	EAI1-SOM	monoDR	0	0	1	0	0	0	0	0	1	South Africa	2013-XX-XX
PRJNA228008	TBARC.MRC	Africa	Southern_Africa	LIN-2	Beijing	preXDR	1	1	1	1	0	1	0	1	6	South Africa	2007-XX-XX
PRJNA235541	Cohen et al., 2015	Africa	Southern_Africa	LIN-2	Beijing	preXDR	1	1	1	1	0	1	0	1	6	South Africa	2013-XX-XX
PRJNA228003	TBARC.MRC	Africa	Southern_Africa	LIN-2	Beijing	preXDR	1	1	1	1	0	1	0	1	6	South Africa	2007-XX-XX
PRJNA198174	Cohen et al., 2015	Africa	Southern_Africa	LIN-2	Beijing	monoDR	0	0	1	0	0	0	0	0	1	South Africa	2010-XX-XX
PRJNA235422	Cohen et al., 2015	Africa	Southern_Africa	LIN-2	Beijing	susceptible	0	0	0	0	0	0	0	0	0	South Africa	2013-XX-XX
PRJNA228145	TBARC.MRC	Africa	Southern_Africa	LIN-3	CAS1-Kili	MDR	1	1	1	1	0	0	0	0	4	South Africa	2007-XX-XX
PRJNA235605	Cohen et al., 2015	Africa	Southern_Africa	LIN-3	CAS1-Delhi	monoDR	0	0	1	0	0	0	0	0	1	South Africa	2013-XX-XX
PRJNA235403	Cohen et al., 2015	Africa	Southern_Africa	LIN-3	CAS1-Kili	susceptible	0	0	0	0	0	0	0	0	0	South Africa	2013-XX-XX
PRJNA235556	Cohen et al., 2015	Africa	Southern_Africa	LIN-3	UNKNOWN	MDR	1	1	1	1	0	0	0	0	4	South Africa	2013-XX-XX
PRJNA198118	Cohen et al., 2015	Africa	Southern_Africa	LIN-3	CAS1-Kili	polyDR	1	1	0	1	0	0	0	0	3	South Africa	2008-XX-XX
PRJNA198169	Cohen et al., 2015	Africa	Southern_Africa	LIN-4	LAM4	MDR	1	1	1	1	0	1	0	0	5	South Africa	2010-XX-XX
PRJNA235493	Cohen et al., 2015	Africa	Southern_Africa	LIN-4	S	MDR	1	1	1	1	0	0	0	0	4	South Africa	2013-XX-XX
PRJNA235503	Cohen et al., 2015	Africa	Southern_Africa	LIN-4	T1	MDR	1	1	1	1	1	0	0	0	5	South Africa	2013-XX-XX
PRJNA228176	TBARC.MRC	Africa	Southern_Africa	LIN-4	T3	MDR	1	1	1	1	0	0	0	0	4	South Africa	2006-XX-XX
PRJNA235564	Cohen et al., 2015	Africa	Southern_Africa	LIN-4	S	preXDR	1	1	1	1	0	0	1	0	5	South Africa	2013-XX-XX
PRJNA219769	TBARC.CDRC	Asia	Eastern_Asia	LIN-2	Beijing	polyDR	0	0	1	1	1	1	1	0	5	South Korea	2006-XX-XX
PRJNA226778	TBARC.CDRC	Asia	Eastern_Asia	LIN-2	ATYPIC	preXDR	1	1	1	1	1	0	0	1	6	South Korea	2008-XX-XX
PRJNA219818	TBARC.CDRC	Asia	Eastern_Asia	LIN-2	Beijing	XDR	1	1	1	1	1	0	1	1	7	South Korea	2008-XX-XX
PRJNA219770	TBARC.CDRC	Asia	Eastern_Asia	LIN-2	Beijing	polyDR	0	1	1	1	0	0	1	1	5	South Korea	2005-XX-XX
PRJNA219763	TBARC.CDRC	Asia	Eastern_Asia	LIN-2	Beijing	XDR	1	0	1	0	0	0	1	1	4	South Korea	2005-XX-XX
PRJNA219782	TBARC.CDRC	Asia	Eastern_Asia	LIN-3	CAS	susceptible	0	0	0	0	0	0	0	0	0	South Korea	2006-XX-XX
PRJNA219805	TBARC.CDRC	Asia	Eastern_Asia	LIN-3	CAS1-Delhi	monoDR	1	0	0	0	0	0	0	0	1	South Korea	2005-XX-XX
PRJNA219772	TBARC.CDRC	Asia	Eastern_Asia	LIN-4	T1	polyDR	0	0	1	0	0	1	1	1	4	South Korea	2006-XX-XX
PRJNA219790	TBARC.CDRC	Asia	Eastern_Asia	LIN-4	UNKNOWN	susceptible	0	0	0	0	0	0	0	0	0	South Korea	2006-XX-XX
PRJNA219767	TBARC.CDRC	Asia	Eastern_Asia	LIN-4	T2	polyDR	0	0	1	1	0	0	1	0	3	South Korea	2006-XX-XX
PRJNA219807	TBARC.CDRC	Asia	Eastern_Asia	LIN-4	T2	polyDR	0	0	1	1	1	0	0	1	4	South Korea	2005-XX-XX
PRJNA219810	TBARC.CDRC	Asia	Eastern_Asia	LIN-4	T1	susceptible	0	0	0	0	0	0	0	0	0	South Korea	2007-XX-XX
ERR619080	Merker et al., 2015	Africa	Southern_Africa	LIN-2	Beijing	susceptible	0	0	0	0	0	0	0	0	0	Swaziland	2009-XX-XX
ERR553116	Merker et al., 2015	Africa	Southern_Africa	LIN-2	Beijing	monoDR	0	0	1	0	0	0	0	0	1	Swaziland	2009-XX-XX
ERR551854	Merker et al., 2015	Africa	Southern_Africa	LIN-2	Beijing	susceptible	0	0	0	0	0	0	0	0	0	Swaziland	2009-XX-XX
ERR551079	Merker et al., 2015	Africa	Southern_Africa	LIN-2	Beijing	susceptible	0	0	0	0	0	0	0	0	0	Swaziland	2009-XX-XX
ERR551071	Merker et al., 2015	Africa	Southern_Africa	LIN-2	Beijing	susceptible	0	0	0	0	0	0	0	0	0	Swaziland	2009-XX-XX
PRJNA228107	TBARC.MRC	Africa	Southern_Africa	LIN-4	T1	MDR	1	1	1	1	1	0	0	0	5	Swaziland	20XX-XX-XX
PRJNA228179	TBARC.MRC	Africa	Southern_Africa	LIN-4	S	preXDR	1	1	1	1	0	1	0	1	6	Swaziland	20XX-XX-XX
PRJNA228108	TBARC.MRC	Africa	Southern_Africa	LIN-4	S	preXDR	1	1	1	1	0	0	0	1	5	Swaziland	20XX-XX-XX
PRJNA229293	TBARC.Sweden	Europe	Northern_Europe	LIN-1	EAI5	MDR	1	1	1	0	1	0	0	0	4	Sweden	2009-XX-XX
PRJNA229320	TBARC.Sweden	Europe	Northern_Europe	LIN-1	EAI6-BGD1	MDR	1	1	1	1	0	0	0	0	4	Sweden	2011-XX-XX
PRJNA229273	TBARC.Sweden	Europe	Northern_Europe	LIN-1	EAI8-MDG	MDR	1	1	1	1	0	0	0	0	4	Sweden	2008-XX-XX
PRJNA229323	TBARC.Sweden	Europe	Northern_Europe	LIN-1	EAI2-Manilla	MDR	1	0	1	0	0	0	0	0	2	Sweden	2011-XX-XX
PRJNA229266	TBARC.Sweden	Europe	Northern_Europe	LIN-1	EAI1-SOM	MDR	1	0	1	0	0	0	0	0	2	Sweden	2008-XX-XX
PRJNA229218	TBARC.Sweden	Europe	Northern_Europe	LIN-2	Beijing	MDR	1	1	1	1	0	0	0	0	4	Sweden	2003-XX-XX
PRJNA229256	TBARC.Sweden	Europe	Northern_Europe	LIN-2	Beijing	monoDR	0	1	0	0	0	0	0	0	1	Sweden	2007-XX-XX
PRJNA229337	TBARC.Sweden	Europe	Northern_Europe	LIN-2	Beijing	MDR	1	1	1	0	1	0	0	0	4	Sweden	2012-XX-XX
PRJNA229284	TBARC.Sweden	Europe	Northern_Europe	LIN-2	Beijing	MDR	1	0	1	0	0	0	0	0	2	Sweden	2009-XX-XX
PRJNA229230	TBARC.Sweden	Europe	Northern_Europe	LIN-2	Beijing	MDR	1	1	1	1	0	0	0	0	4	Sweden	2003-XX-XX
PRJNA229222	TBARC.Sweden	Europe	Northern_Europe	LIN-3	CAS1-Delhi	preXDR	1	1	1	0	1	1	1	0	6	Sweden	2004-XX-XX
PRJNA229289	TBARC.Sweden	Europe	Northern_Europe	LIN-3	CAS1-Delhi	MDR	1	1	1	0	0	0	0	0	3	Sweden	2009-XX-XX
PRJNA229258	TBARC.Sweden	Europe	Northern_Europe	LIN-3	CAS1-Delhi	MDR	1	1	1	0	0	0	0	0	3	Sweden	2007-XX-XX
PRJNA229355	TBARC.Sweden	Europe	Northern_Europe	LIN-3	CAS	MDR	1	0	1	1	0	0	0	0	3	Sweden	2013-XX-XX
PRJNA229235	TBARC.Sweden	Europe	Northern_Europe	LIN-3	CAS1-Delhi	MDR	1	1	1	1	0	0	0	0	4	Sweden	2006-XX-XX
PRJNA229251	TBARC.Sweden	Europe	Northern_Europe	LIN-4	T1	XDR	1	0	1	0	0	1	1	1	5	Sweden	2007-XX-XX
PRJNA229238	TBARC.Sweden	Europe	Northern_Europe	LIN-4	T3-ETH	MDR	1	0	1	1	0	0	0	0	3	Sweden	2006-XX-XX
PRJNA229264	TBARC.Sweden	Europe	Northern_Europe	LIN-4	T3-ETH	MDR	1	1	1	0	1	0	0	0	4	Sweden	2008-XX-XX
PRJNA229248	TBARC.Sweden	Europe	Northern_Europe	LIN-4	T3	MDR	1	0	1	0	0	0	0	0	2	Sweden	2007-XX-XX
PRJNA229322	TBARC.Sweden	Europe	Northern_Europe	LIN-4	T3	MDR	1	0	1	0	0	0	0	0	2	Sweden	2011-XX-XX
PRJNA229213	TBARC.Sweden	Europe	Northern_Europe	LIN-B	BOV_1	susceptible	0	0	0	0	0	0	0	0	0	Sweden	2003-XX-XX
ERR234165	Comas et al., 2013	Africa	Eastern_Africa	LIN-1	EAI5	susceptible	0	0	0	0	0	0	0	0	0	Tanzania	20XX-XX-XX
ERR234167	Comas et al., 2013	Africa	Eastern_Africa	LIN-3	CAS1-Kili	susceptible	0	0	0	0	0	0	0	0	0	Tanzania	20XX-XX-XX
ERR234166	Comas et al., 2013	Africa	Eastern_Africa	LIN-3	CAS1-Kili	susceptible	0	0	0	0	0	0	0	0	0	Tanzania	20XX-XX-XX
ERR234162	Comas et al., 2013	Africa	Eastern_Africa	LIN-3	CAS1-Kili	susceptible	0	0	0	0	0	0	0	0	0	Tanzania	20XX-XX-XX
ERR234163	Comas et al., 2013	Africa	Eastern_Africa	LIN-4	T1	susceptible	0	0	0	0	0	0	0	0	0	Tanzania	20XX-XX-XX
ERR234161	Comas et al., 2013	Africa	Eastern_Africa	LIN-4	LAM11-ZWE	susceptible	0	0	0	0	0	0	0	0	0	Tanzania	20XX-XX-XX
ERR551155	Merker et al., 2015	Asia	Southeastern_Asia	LIN-2	Beijing	polyDR	1	1	0	0	0	0	0	0	2	Thailand	2011-XX-XX
ERR550940	Merker et al., 2015	Asia	Southeastern_Asia	LIN-2	Beijing	polyDR	1	1	0	0	0	0	0	0	2	Thailand	2011-XX-XX
ERR552549	Merker et al., 2015	Asia	Southeastern_Asia	LIN-2	Beijing	polyDR	1	1	0	0	0	0	0	0	2	Thailand	2011-XX-XX
ERR551225	Merker et al., 2015	Asia	Southeastern_Asia	LIN-2	Beijing	susceptible	0	0	0	0	0	0	0	0	0	Thailand	2006-XX-XX
ERR551930	Merker et al., 2015	Asia	Southeastern_Asia	LIN-2	Beijing	susceptible	0	0	0	0	0	0	0	0	0	Thailand	2011-XX-XX
ERR551214	Merker et al., 2015	Asia	Central_Asia	LIN-2	Beijing	monoDR	1	0	0	0	0	0	0	0	1	Turkmenistan	2002-XX-XX
ERR551636	Merker et al., 2015	Asia	Central_Asia	LIN-2	Beijing	monoDR	0	1	0	0	0	0	0	0	1	Turkmenistan	2001-XX-XX
ERR551494	Merker et al., 2015	Asia	Central_Asia	LIN-2	Beijing	MDR	1	1	1	0	0	0	0	0	3	Turkmenistan	2002-XX-XX
ERR550984	Merker et al., 2015	Asia	Central_Asia	LIN-2	Beijing	polyDR	1	1	0	0	0	0	0	0	2	Turkmenistan	2001-XX-XX
ERR552760	Merker et al., 2015	Asia	Central_Asia	LIN-2	Beijing	susceptible	0	0	0	0	0	0	0	0	0	Turkmenistan	2002-XX-XX
ERR234195	Comas et al., 2013	Asia	Central_Asia	LIN-3	CAS1-Delhi	susceptible	0	0	0	0	0	0	0	0	0	Turkmenistan	20XX-XX-XX
ERR234164	Comas et al., 2013	Africa	Eastern_Africa	LIN-1	EAI1-SOM	susceptible	0	0	0	0	0	0	0	0	0	Uganda	20XX-XX-XX
ERR040121	Clark et al., 2013	Africa	Eastern_Africa	LIN-1	EAI5	MDR	1	1	1	0	0	0	0	0	3	Uganda	2004-XX-XX
PRJNA223559	TBARC.CDRC	Africa	Eastern_Africa	LIN-1	EAI5	MDR	1	0	1	0	0	0	0	0	2	Uganda	20XX-XX-XX
ERR038746	Clark et al., 2013	Africa	Eastern_Africa	LIN-2	Beijing	MDR	1	1	1	1	0	0	0	0	4	Uganda	2005-XX-XX
PRJNA233345	TBARC.CDRC	Africa	Eastern_Africa	LIN-2	Beijing	preXDR	1	1	1	1	0	0	1	0	5	Uganda	20XX-XX-XX
PRJNA223596	TBARC.CDRC	Africa	Eastern_Africa	LIN-2	Beijing	polyDR	1	0	0	1	1	0	0	1	4	Uganda	20XX-XX-XX
PRJNA223582	TBARC.CDRC	Africa	Eastern_Africa	LIN-2	Beijing	preXDR	1	1	1	1	0	0	1	0	5	Uganda	20XX-XX-XX
PRJNA223536	TBARC.CDRC	Africa	Eastern_Africa	LIN-2	Beijing	monoDR	0	0	1	0	0	0	0	0	1	Uganda	20XX-XX-XX
ERR040118	Clark et al., 2013	Africa	Eastern_Africa	LIN-3	CAS1-Delhi	MDR	1	0	1	1	0	0	0	0	3	Uganda	2003-XX-XX
ERR040123	Clark et al., 2013	Africa	Eastern_Africa	LIN-3	CAS2	MDR	1	1	1	1	0	0	0	0	4	Uganda	2004-XX-XX
ERR040141	Clark et al., 2013	Africa	Eastern_Africa	LIN-3	CAS1-Delhi	MDR	1	1	1	1	0	0	0	0	4	Uganda	2004-XX-XX
ERR038743	Clark et al., 2013	Africa	Eastern_Africa	LIN-3	CAS	polyDR	0	0	1	1	0	0	0	0	2	Uganda	2005-XX-XX
ERR040139	Clark et al., 2013	Africa	Eastern_Africa	LIN-3	CAS1-Delhi	MDR	1	1	1	1	0	0	0	0	4	Uganda	2005-XX-XX
PRJNA223603	TBARC.CDRC	Africa	Eastern_Africa	LIN-4	LAM1	MDR	1	0	1	0	0	0	0	0	2	Uganda	20XX-XX-XX
ERR040132	Clark et al., 2013	Africa	Eastern_Africa	LIN-4	T1	MDR	1	0	1	0	0	0	0	0	2	Uganda	2004-XX-XX
ERR040138	Clark et al., 2013	Africa	Eastern_Africa	LIN-4	T1	MDR	1	1	1	0	0	0	0	0	3	Uganda	2004-XX-XX
PRJNA223560	TBARC.CDRC	Africa	Eastern_Africa	LIN-4	UNKNOWN	susceptible	0	0	0	0	0	0	0	0	0	Uganda	20XX-XX-XX
PRJNA223537	TBARC.CDRC	Africa	Eastern_Africa	LIN-4	LAM11-ZWE	MDR	1	0	1	0	1	0	0	0	3	Uganda	20XX-XX-XX
ERR046849	Walker et al., 2013	Europe	Northern_Europe	LIN-1	EAI5	susceptible	0	0	0	0	0	0	0	0	0	UK	2008-XX-XX
ERR158603	Casali et al., 2014	Europe	Northern_Europe	LIN-1	EAI3-IND	susceptible	0	0	0	0	0	0	0	0	0	UK	2011-XX-XX
ERR046848	Walker et al., 2013	Europe	Northern_Europe	LIN-1	EAI1-SOM	susceptible	0	0	0	0	0	0	0	0	0	UK	2006-XX-XX
ERR046832	Walker et al., 2013	Europe	Northern_Europe	LIN-1	EAI3-IND	susceptible	0	0	0	0	0	0	0	0	0	UK	2007-XX-XX
ERR046855	Walker et al., 2013	Europe	Northern_Europe	LIN-1	EAI5	MDR	1	0	1	1	0	0	0	0	3	UK	2007-XX-XX
ERR158605	Casali et al., 2014	Europe	Northern_Europe	LIN-2	Beijing	susceptible	0	0	0	0	0	0	0	0	0	UK	2011-XX-XX
ERR158607	Casali et al., 2014	Europe	Northern_Europe	LIN-2	Beijing	XDR	1	1	1	0	0	0	1	1	5	UK	2011-XX-XX
ERR158608	Casali et al., 2014	Europe	Northern_Europe	LIN-2	Beijing	XDR	1	1	1	1	0	0	1	1	6	UK	2011-XX-XX
ERR047003	Walker et al., 2013	Europe	Northern_Europe	LIN-2	Beijing	susceptible	0	0	0	0	0	0	0	0	0	UK	2007-XX-XX
ERR025839	Walker et al., 2013	Europe	Northern_Europe	LIN-2	Beijing	susceptible	0	0	0	0	0	0	0	0	0	UK	2008-XX-XX
ERR046863	Walker et al., 2013	Europe	Northern_Europe	LIN-3	CAS1-Delhi	susceptible	0	0	0	0	0	0	0	0	0	UK	2008-XX-XX
ERR038265	Walker et al., 2013	Europe	Northern_Europe	LIN-3	CAS1-Kili	susceptible	0	0	0	0	0	0	0	0	0	UK	2007-XX-XX
ERR046969	Walker et al., 2013	Europe	Northern_Europe	LIN-3	CAS1-Kili	susceptible	0	0	0	0	0	0	0	0	0	UK	2010-XX-XX
ERR046847	Walker et al., 2013	Europe	Northern_Europe	LIN-3	CAS1-Kili	susceptible	0	0	0	0	0	0	0	0	0	UK	2007-XX-XX
ERR046729	Walker et al., 2013	Europe	Northern_Europe	LIN-3	CAS1-Kili	susceptible	0	0	0	0	0	0	0	0	0	UK	2004-XX-XX
ERR046734	Walker et al., 2013	Europe	Northern_Europe	LIN-4	X2	susceptible	0	0	0	0	0	0	0	0	0	UK	2006-XX-XX
ERR158599	Casali et al., 2014	Europe	Northern_Europe	LIN-4	UNKNOWN	susceptible	0	0	0	0	0	0	0	0	0	UK	2011-XX-XX
ERR046864	Walker et al., 2013	Europe	Northern_Europe	LIN-4	UNKNOWN	susceptible	0	0	0	0	0	0	0	0	0	UK	2006-XX-XX
ERR072046	Walker et al., 2013	Europe	Northern_Europe	LIN-4	T5	susceptible	0	0	0	0	0	0	0	0	0	UK	2009-XX-XX
ERR046929	Walker et al., 2013	Europe	Northern_Europe	LIN-4	T1	susceptible	0	0	0	0	0	0	0	0	0	UK	2009-XX-XX
ERR046933	Walker et al., 2013	Europe	Northern_Europe	LIN-5	AFRI_2	monoDR	0	0	1	0	0	0	0	0	1	UK	2007-XX-XX
ERR046918	Walker et al., 2013	Europe	Northern_Europe	LIN-5	AFRI_2	susceptible	0	0	0	0	0	0	0	0	0	UK	2007-XX-XX
ERR046749	Walker et al., 2013	Europe	Northern_Europe	LIN-B	BOV_2	susceptible	0	0	0	0	0	0	0	0	0	UK	2008-XX-XX
ERR046954	Walker et al., 2013	Europe	Northern_Europe	LIN-B	BOV_2	susceptible	0	0	0	0	0	0	0	0	0	UK	2005-XX-XX
ERR046989	Walker et al., 2013	Europe	Northern_Europe	LIN-B	BOV_2	susceptible	0	0	0	0	0	0	0	0	0	UK	2005-XX-XX
ERR046961	Walker et al., 2013	Europe	Northern_Europe	LIN-B	BOV_2	susceptible	0	0	0	0	0	0	0	0	0	UK	2010-XX-XX
ERR046748	Walker et al., 2013	Europe	Northern_Europe	LIN-B	BOV_2	susceptible	0	0	0	0	0	0	0	0	0	UK	2005-XX-XX
ERR234224	Comas et al., 2013	North_America	Northern_America	LIN-1	EAI2-Manilla	susceptible	0	0	0	0	0	0	0	0	0	USA	20XX-XX-XX
ERR234235	Comas et al., 2013	North_America	Northern_America	LIN-1	EAI3-IND	susceptible	0	0	0	0	0	0	0	0	0	USA	20XX-XX-XX
ERR234237	Comas et al., 2013	North_America	Northern_America	LIN-1	EAI3-IND	susceptible	0	0	0	0	0	0	0	0	0	USA	20XX-XX-XX
ERR234236	Comas et al., 2013	North_America	Northern_America	LIN-1	EAI5	susceptible	0	0	0	0	0	0	0	0	0	USA	20XX-XX-XX
ERR234262	Comas et al., 2013	North_America	Northern_America	LIN-1	EAI2-Manilla	susceptible	0	0	0	0	0	0	0	0	0	USA	20XX-XX-XX
ERR234256	Comas et al., 2013	North_America	Northern_America	LIN-2	Beijing	monoDR	1	0	0	0	0	0	0	0	1	USA	20XX-XX-XX
ERR234250	Comas et al., 2013	North_America	Northern_America	LIN-2	Beijing	susceptible	0	0	0	0	0	0	0	0	0	USA	20XX-XX-XX
ERR234270	Comas et al., 2013	North_America	Northern_America	LIN-2	Beijing	susceptible	0	0	0	0	0	0	0	0	0	USA	20XX-XX-XX
ERR234246	Comas et al., 2013	North_America	Northern_America	LIN-2	Beijing	susceptible	0	0	0	0	0	0	0	0	0	USA	20XX-XX-XX
ERR234213	Comas et al., 2013	North_America	Northern_America	LIN-2	Beijing	susceptible	0	0	0	0	0	0	0	0	0	USA	20XX-XX-XX
ERR234234	Comas et al., 2013	North_America	Northern_America	LIN-3	CAS1-Delhi	susceptible	0	0	0	0	0	0	0	0	0	USA	20XX-XX-XX
ERR234232	Comas et al., 2013	North_America	Northern_America	LIN-3	CAS,CAS1-Delhi	susceptible	0	0	0	0	0	0	0	0	0	USA	20XX-XX-XX
ERR234233	Comas et al., 2013	North_America	Northern_America	LIN-3	CAS1-Delhi	susceptible	0	0	0	0	0	0	0	0	0	USA	20XX-XX-XX
SRR026446	Comas et al., 2013	North_America	Northern_America	LIN-4	X3	susceptible	0	0	0	0	0	0	0	0	0	USA	20XX-XX-XX
ERR234267	Comas et al., 2013	North_America	Northern_America	LIN-4	LAM4	susceptible	0	0	0	0	0	0	0	0	0	USA	20XX-XX-XX
ERR234258	Comas et al., 2013	North_America	Northern_America	LIN-4	T1	susceptible	0	0	0	0	0	0	0	0	0	USA	20XX-XX-XX
ERR234265	Comas et al., 2013	North_America	Northern_America	LIN-4	T1	susceptible	0	0	0	0	0	0	0	0	0	USA	20XX-XX-XX
ERR234251	Comas et al., 2013	North_America	Northern_America	LIN-4	LAM9	susceptible	0	0	0	0	0	0	0	0	0	USA	20XX-XX-XX
ERR553098	Merker et al., 2015	Asia	Central_Asia	LIN-2	Beijing	preXDR	1	1	1	1	1	1	0	1	7	Uzbekistan	2004-XX-XX
ERR552358	Merker et al., 2015	Asia	Central_Asia	LIN-2	Beijing	MDR	1	1	1	1	0	0	0	0	4	Uzbekistan	2005-XX-XX
ERR551822	Merker et al., 2015	Asia	Central_Asia	LIN-2	Beijing	MDR	1	1	1	1	0	0	0	0	4	Uzbekistan	2005-XX-XX
ERR552580	Merker et al., 2015	Asia	Central_Asia	LIN-2	Beijing	preXDR	1	1	1	1	1	0	0	1	6	Uzbekistan	2004-XX-XX
ERR552939	Merker et al., 2015	Asia	Central_Asia	LIN-2	Beijing	MDR	1	1	1	1	0	0	0	0	4	Uzbekistan	2005-XX-XX
ERR234207	Comas et al., 2013	Asia	Southeastern_Asia	LIN-1	ZERO	susceptible	0	0	0	0	0	0	0	0	0	Vietnam	20XX-XX-XX
ERR234241	Comas et al., 2013	Asia	Southeastern_Asia	LIN-1	EAI4-VNM	monoDR	0	1	0	0	0	0	0	0	1	Vietnam	20XX-XX-XX
ERR234193	Comas et al., 2013	Asia	Southeastern_Asia	LIN-2	Beijing	susceptible	0	0	0	0	0	0	0	0	0	Vietnam	20XX-XX-XX
ERR553277	Merker et al., 2015	Asia	Southeastern_Asia	LIN-2	Beijing	monoDR	0	1	0	0	0	0	0	0	1	Vietnam	2001-XX-XX
ERR234210	Comas et al., 2013	Asia	Southeastern_Asia	LIN-2	Beijing	susceptible	0	0	0	0	0	0	0	0	0	Vietnam	20XX-XX-XX
ERR552912	Merker et al., 2015	Asia	Southeastern_Asia	LIN-2	Beijing	susceptible	0	0	0	0	0	0	0	0	0	Vietnam	2005-XX-XX
ERR234208	Comas et al., 2013	Asia	Southeastern_Asia	LIN-2	Beijing	susceptible	0	0	0	0	0	0	0	0	0	Vietnam	20XX-XX-XX
ERR234180	Comas et al., 2013	Asia	Southeastern_Asia	LIN-4	T1	susceptible	0	0	0	0	0	0	0	0	0	Vietnam	20XX-XX-XX
ERR234243	Comas et al., 2013	Asia	Southeastern_Asia	LIN-4	H3	susceptible	0	0	0	0	0	0	0	0	0	Vietnam	20XX-XX-XX
ERR234152	Comas et al., 2013	Asia	Southeastern_Asia	LIN-4	T1	susceptible	0	0	0	0	0	0	0	0	0	Vietnam	20XX-XX-XX
ERR234244	Comas et al., 2013	Asia	Southeastern_Asia	LIN-4	H3	susceptible	0	0	0	0	0	0	0	0	0	Vietnam	20XX-XX-XX
ERR234170	Comas et al., 2013	Asia	Southeastern_Asia	LIN-4	H1	susceptible	0	0	0	0	0	0	0	0	0	Vietnam	20XX-XX-XX
ERR550957	Merker et al., 2015	Africa	Eastern_Africa	LIN-2	Beijing	susceptible	0	0	0	0	0	0	0	0	0	Zimbabwe	2010-XX-XX
